# hu.MAP 2.0: Integration of over 15,000 proteomic experiments builds a global compendium of human multiprotein assemblies

**DOI:** 10.1101/2020.09.15.298216

**Authors:** Kevin Drew, John B. Wallingford, Edward M. Marcotte

**Author notes:** To whom correspondence should be addressed: KD, EMM.

## Abstract

A general principle of biology is the self-assembly of proteins into functional complexes. Characterizing their composition is, therefore, required for our understanding of cellular functions. Unfortunately, we lack a comprehensive set of protein complexes for human cells. To address this gap, we developed a machine learning framework to identify protein complexes in over 15,000 mass spectrometry experiments which resulted in the identification of nearly 7,000 physical assemblies. We show our resource, hu.MAP 2.0, is more accurate and comprehensive than previous resources and gives rise to many new hypotheses, including for 274 completely uncharacterized proteins. Further, we identify 259 promiscuous proteins that participate in multiple complexes pointing to possible moonlighting roles. We have made hu.MAP 2.0 easily searchable in a web interface (http://humap2.proteincomplexes.org/), which will be a valuable resource for researchers across a broad range of interests including systems biology, structural biology, and molecular explanations of disease.
