## Supplemental Table 2 for "hu.MAP 2.0: Integration of over 15,000 proteomic experiments builds a global compendium of human multiprotein assemblies"

### Sheet: humap2_promiscuous_proteins.txt
uniprot_acc	genename	complexes
Q9UKJ8	ADAM21	HuMAP2_03517,HuMAP2_05591
P51826	AFF3	HuMAP2_02924,HuMAP2_04784
P52594	AGFG1	HuMAP2_04441,HuMAP2_05641
P35573	AGL	HuMAP2_01589,HuMAP2_04817
Q5TGY3	AHDC1	HuMAP2_03973,HuMAP2_05792
O60218	AKR1B10	HuMAP2_04437,HuMAP2_06910
Q9Y243	AKT3	HuMAP2_01854,HuMAP2_04784
P51649	ALDH5A1	HuMAP2_04415,HuMAP2_05599,HuMAP2_05707
P49189	ALDH9A1	HuMAP2_00783,HuMAP2_04384
Q3KRA9	ALKBH6	HuMAP2_05261,HuMAP2_06548
Q5VYY1	ANKRD22	HuMAP2_01769,HuMAP2_03014
Q96BM1	ANKRD9	HuMAP2_02658,HuMAP2_03814
P02652	APOA2	HuMAP2_04253,HuMAP2_04634
P05090	APOD	HuMAP2_04031,HuMAP2_04576
Q9NZN5	ARHGEF12	HuMAP2_00871,HuMAP2_04884
Q8N4T4	ARHGEF39	HuMAP2_01662,HuMAP2_02658
Q96C12	ARMC5	HuMAP2_03890,HuMAP2_06931
Q86TL0	ATG4D	HuMAP2_00530,HuMAP2_02658
P23634	ATP2B4	HuMAP2_04031,HuMAP2_04174
P20648	ATP4A	HuMAP2_04379,HuMAP2_05645
Q9UI12	ATP6V1H	HuMAP2_04842,HuMAP2_06925
O75882	ATRN	HuMAP2_04083,HuMAP2_06415
P20290	BTF3	HuMAP2_02643,HuMAP2_04574
Q06187	BTK	HuMAP2_00920,HuMAP2_04784
Q9BSJ5	C17orf80	HuMAP2_03996,HuMAP2_05499
Q07021	C1QBP	HuMAP2_04211,HuMAP2_04355
P01024	C3	HuMAP2_04634,HuMAP2_05061
Q9P1Z2	CALCOCO1	HuMAP2_02263,HuMAP2_06613
O75155	CAND2	HuMAP2_01882,HuMAP2_03118,HuMAP2_04347
P40123	CAP2	HuMAP2_01206,HuMAP2_04093
P20807	CAPN3	HuMAP2_02289,HuMAP2_04784
Q96LW7	CARD19	HuMAP2_01011,HuMAP2_04384
Q13191	CBLB	HuMAP2_03175,HuMAP2_04106
Q4VC31	CCDC58	HuMAP2_00546,HuMAP2_01331
Q6YHK3	CD109	HuMAP2_04553,HuMAP2_05795
P29016	CD1B	HuMAP2_00068,HuMAP2_06279
Q5JTW2	CEP78	HuMAP2_03772,HuMAP2_05261
Q96ST8	CEP89	HuMAP2_06534,HuMAP2_06786
Q15782	CHI3L2	HuMAP2_00384,HuMAP2_03014
Q96S66	CLCC1	HuMAP2_02201,HuMAP2_04240
Q9Y240	CLEC11A	HuMAP2_02576,HuMAP2_02772
Q7Z7K0	CMC1	HuMAP2_01272,HuMAP2_03746
Q9Y2B0	CNPY2	HuMAP2_01230,HuMAP2_02378
Q12860	CNTN1	HuMAP2_00292,HuMAP2_05645
Q14019	COTL1	HuMAP2_01685,HuMAP2_01949
Q8WXQ8	CPA5	HuMAP2_02764,HuMAP2_05591
Q8N4T0	CPA6	HuMAP2_02110,HuMAP2_04851
Q14194	CRMP1	HuMAP2_00292,HuMAP2_05645
Q9UKG9	CROT	HuMAP2_04641,HuMAP2_06063
P21291	CSRP1	HuMAP2_01321,HuMAP2_05369
P56545	CTBP2	HuMAP2_03746,HuMAP2_06548
Q9UBR2	CTSZ	HuMAP2_01074,HuMAP2_03122
Q13616	CUL1	HuMAP2_01882,HuMAP2_04602
P00387	CYB5R3	HuMAP2_03118,HuMAP2_05832
P99999	CYCS	HuMAP2_02168,HuMAP2_04111
Q86XP1	DGKH	HuMAP2_02263,HuMAP2_06459
Q9UBM7	DHCR7	HuMAP2_00382,HuMAP2_02541
Q9H4D1	dik	HuMAP2_01550,HuMAP2_06521
Q9UNQ2	DIMT1	HuMAP2_01734,HuMAP2_06905
Q9Y2H0	DLGAP4	HuMAP2_02607,HuMAP2_05485
Q9Y2G8	DNAJC16	HuMAP2_02201,HuMAP2_04083
Q8WXX5	DNAJC9	HuMAP2_03607,HuMAP2_06905
Q86YN1	DOLPP1	HuMAP2_00669,HuMAP2_02772
Q14195	DPYSL3	HuMAP2_00292,HuMAP2_05645
Q15125	EBP	HuMAP2_00382,HuMAP2_05339
O95672	ECEL1	HuMAP2_00207,HuMAP2_06184
O75521	ECI2	HuMAP2_01685,HuMAP2_03344
P13639	EEF2	HuMAP2_03724,HuMAP2_04842,HuMAP2_05764
Q8N9N8	EIF1AD	HuMAP2_04364,HuMAP2_06459
Q9NYP7	ELOVL5	HuMAP2_00516,HuMAP2_02958
O94919	ENDOD1	HuMAP2_03171,HuMAP2_05499
Q9H6S3	EPS8L2	HuMAP2_01272,HuMAP2_03746
Q9Y624	F11R	HuMAP2_05676,HuMAP2_06534
O95864	FADS2	HuMAP2_02201,HuMAP2_04397
Q5W0V3	FAM160B1	HuMAP2_02675,HuMAP2_04886
Q8TBP5	FAM174A	HuMAP2_03515,HuMAP2_04031
Q96KR6	FAM210B	HuMAP2_03643,HuMAP2_05832
P22087	FBL	HuMAP2_00762,HuMAP2_02929
Q9UBX5	FBLN5	HuMAP2_04155,HuMAP2_05834
P35555	FBN1	HuMAP2_04155,HuMAP2_05834
Q9HCM7	FBRSL1	HuMAP2_02431,HuMAP2_05740
Q9H469	FBXL15	HuMAP2_01882,HuMAP2_04602,HuMAP2_05397
Q8N461	FBXL16	HuMAP2_02007,HuMAP2_04602
Q8TB52	FBXO30	HuMAP2_03332,HuMAP2_04602
Q6PIJ6	FBXO38	HuMAP2_04541,HuMAP2_05261
P55899	FCGRT	HuMAP2_01127,HuMAP2_06279
P39748	FEN1	HuMAP2_00386,HuMAP2_01543
Q8N441	FGFRL1	HuMAP2_02078,HuMAP2_03680
Q08830	FGL1	HuMAP2_04541,HuMAP2_05707
P55317	FOXA1	HuMAP2_01094,HuMAP2_05080
Q86SF2	GALNT7	HuMAP2_03643,HuMAP2_05923
P35557	GCK	HuMAP2_00664,HuMAP2_05397
P23434	GCSH	HuMAP2_01230,HuMAP2_01543
Q9H3C7	GGNBP2	HuMAP2_04155,HuMAP2_05261
Q8WWB7	GLMP	HuMAP2_00046,HuMAP2_06234
Q9NW75	GPATCH2	HuMAP2_05740,HuMAP2_06534
Q9NQX3	GPHN	HuMAP2_04883,HuMAP2_06841
Q96QA5	GSDMA	HuMAP2_03688,HuMAP2_06378
Q9H4Y5	GSTO2	HuMAP2_01074,HuMAP2_01418
Q96NT3	GUCD1	HuMAP2_02658,HuMAP2_05383
P16402	H1-3	HuMAP2_01156,HuMAP2_04252
Q16836	HADH	HuMAP2_05369,HuMAP2_06910,HuMAP2_06927
P69905	HBA1	HuMAP2_03680,HuMAP2_04634
Q9Y450	HBS1L	HuMAP2_04364,HuMAP2_06459
F8VWT9	HECTD4	HuMAP2_03540,HuMAP2_04041
P26583	HMGB2	HuMAP2_05394,HuMAP2_05836,HuMAP2_06704
Q01581	HMGCS1	HuMAP2_00292,HuMAP2_05645
P31943	HNRNPH1	HuMAP2_01272,HuMAP2_02709
P31942	HNRNPH3	HuMAP2_02709,HuMAP2_03746
P61978	HNRNPK	HuMAP2_02471,HuMAP2_03721
P17509	HOXB6	HuMAP2_00194,HuMAP2_00529
Q9NWY4	HPF1	HuMAP2_02691,HuMAP2_05822
P11142	HSPA8	HuMAP2_01130,HuMAP2_05624
P38646	HSPA9	HuMAP2_00358,HuMAP2_01130
Q5T440	IBA57	HuMAP2_02191,HuMAP2_06543
P29459	IL12A	HuMAP2_05676,HuMAP2_06534
Q8WWZ1	IL1F10	HuMAP2_02175,HuMAP2_05485
Q6UWB1	IL27RA	HuMAP2_03517,HuMAP2_04516
Q96CN7	ISOC1	HuMAP2_04441,HuMAP2_05641
P56199	ITGA1	HuMAP2_04065,HuMAP2_04174
Q9BY32	ITPA	HuMAP2_00664,HuMAP2_05397
Q9NZM3	ITSN2	HuMAP2_04816,HuMAP2_06613
Q9BX67	JAM3	HuMAP2_02142,HuMAP2_06534
Q9HCM3	KIAA1549	HuMAP2_00367,HuMAP2_04174
Q9BVG8	KIFC3	HuMAP2_02307,HuMAP2_05878
Q9NVR0	KLHL11	HuMAP2_03890,HuMAP2_05546,HuMAP2_06534
Q96EK9	KTI12	HuMAP2_01331,HuMAP2_02764
P07195	LDHB	HuMAP2_03721,HuMAP2_06910
P01130	LDLR	HuMAP2_01127,HuMAP2_04155
P09382	LGALS1	HuMAP2_00367,HuMAP2_04851,HuMAP2_05369
P11150	LIPC	HuMAP2_04379,HuMAP2_05645
Q9H089	LSG1	HuMAP2_00871,HuMAP2_04541
Q8N2S1	LTBP4	HuMAP2_05261,HuMAP2_05834
Q9Y250	LZTS1	HuMAP2_02337,HuMAP2_03772
Q6ZN16	MAP3K15	HuMAP2_02307,HuMAP2_04886
Q9NZL9	MAT2B	HuMAP2_00173,HuMAP2_02607,HuMAP2_05485
Q16626	MEA1	HuMAP2_04106,HuMAP2_05731
Q8WXB1	METTL21A	HuMAP2_01418,HuMAP2_05624
Q9H825	METTL8	HuMAP2_03996,HuMAP2_06989
Q5U5Q3	MEX3C	HuMAP2_02924,HuMAP2_06931
Q86XN8	MEX3D	HuMAP2_05080,HuMAP2_06931
Q53F39	MPPE1	HuMAP2_03517,HuMAP2_05537
Q9BV20	MRI1	HuMAP2_03344,HuMAP2_04441
P43246	MSH2	HuMAP2_05731,HuMAP2_06621
Q9UKX3	MYH13	HuMAP2_04574,HuMAP2_06004
P13533	MYH6	HuMAP2_01870,HuMAP2_06061
Q9H009	NACA2	HuMAP2_04574,HuMAP2_06004
Q9ULW6	NAP1L2	HuMAP2_00762,HuMAP2_02929
Q8IW45	NAXD	HuMAP2_04093,HuMAP2_05514,HuMAP2_05707
Q15843	NEDD8	HuMAP2_00664,HuMAP2_05397
Q9NX24	NHP2	HuMAP2_00762,HuMAP2_02643,HuMAP2_02924,HuMAP2_04574
Q86X76	NIT1	HuMAP2_00664,HuMAP2_01418,HuMAP2_04415
Q15155	NOMO1	HuMAP2_00194,HuMAP2_03276,HuMAP2_04431
Q9UNW9	NOVA2	HuMAP2_05369,HuMAP2_06927
Q5TFE4	NT5DC1	HuMAP2_02765,HuMAP2_05050
A8MXV4	NUDT19	HuMAP2_01870,HuMAP2_02827
P22059	OSBP	HuMAP2_00871,HuMAP2_01543
P57723	PCBP4	HuMAP2_04854,HuMAP2_05214
O14917	PCDH17	HuMAP2_01465,HuMAP2_02142
P35558	PCK1	HuMAP2_02821,HuMAP2_03122
Q5T2R2	PDSS1	HuMAP2_00306,HuMAP2_04886
Q96GD0	PDXP	HuMAP2_01418,HuMAP2_06138
A6NDG6	PGP	HuMAP2_02765,HuMAP2_05050
Q9BWX1	PHF7	HuMAP2_05925,HuMAP2_06135
P48739	PITPNB	HuMAP2_01949,HuMAP2_02765
A1L390	PLEKHG3	HuMAP2_04615,HuMAP2_05394
O15162	PLSCR1	HuMAP2_03171,HuMAP2_04240
Q9NZ53	PODXL2	HuMAP2_00068,HuMAP2_06279
Q9Y2G5	POFUT2	HuMAP2_04615,HuMAP2_04935
Q8WUA2	PPIL4	HuMAP2_00550,HuMAP2_06459
P62136	PPP1CA	HuMAP2_02547,HuMAP2_06738
P62140	PPP1CB	HuMAP2_02547,HuMAP2_05638
P36873	PPP1CC	HuMAP2_02547,HuMAP2_06738
Q96T49	PPP1R16B	HuMAP2_05638,HuMAP2_06499
Q6NYC8	PPP1R18	HuMAP2_05638,HuMAP2_06738
Q12972	PPP1R8	HuMAP2_02547,HuMAP2_03724
Q96SB3	PPP1R9B	HuMAP2_04615,HuMAP2_05328,HuMAP2_05394,HuMAP2_06738
Q5VV67	PPRC1	HuMAP2_02924,HuMAP2_03597
P78527	PRKDC	HuMAP2_05624,HuMAP2_06621
Q2VWP7	PRTG	HuMAP2_01127,HuMAP2_02142,HuMAP2_06279
Q96QS6	PSKH2	HuMAP2_02337,HuMAP2_04784
P48651	PTDSS1	HuMAP2_02201,HuMAP2_02541
P18031	PTPN1	HuMAP2_02201,HuMAP2_02909
Q06124	PTPN11	HuMAP2_05641,HuMAP2_06862
P11216	PYGB	HuMAP2_04155,HuMAP2_04576
P06737	PYGL	HuMAP2_01949,HuMAP2_04576
Q9NXS2	QPCTL	HuMAP2_03515,HuMAP2_04132
Q9UI14	RABAC1	HuMAP2_03643,HuMAP2_05832,HuMAP2_06386
Q9NTZ6	RBM12	HuMAP2_01011,HuMAP2_04441
P38159	RBMX	HuMAP2_03721,HuMAP2_06411
Q96NR8	RDH12	HuMAP2_03515,HuMAP2_05696
Q9H6H4	REEP4	HuMAP2_03171,HuMAP2_05430
Q00765	REEP5	HuMAP2_00889,HuMAP2_03643
Q9BYZ8	REG4	HuMAP2_00138,HuMAP2_06928
Q6PCD5	RFWD3	HuMAP2_02924,HuMAP2_05878
Q96DB5	RMDN1	HuMAP2_00185,HuMAP2_05485
P04843	RPN1	HuMAP2_03276,HuMAP2_03979
O75298	RTN2	HuMAP2_05832,HuMAP2_06445
Q5PRF9	SAMD4B	HuMAP2_02612,HuMAP2_03772
Q86UD0	SAPCD2	HuMAP2_02457,HuMAP2_02700
O95171	SCEL	HuMAP2_00384,HuMAP2_05926
Q13296	SCGB2A2	HuMAP2_00207,HuMAP2_06184
Q13228	SELENBP1	HuMAP2_00669,HuMAP2_04415
O60613	SELENOF	HuMAP2_00382,HuMAP2_05818
P62341	SELENOT	HuMAP2_03515,HuMAP2_05923
P48594	SERPINB4	HuMAP2_04851,HuMAP2_05369
Q15637	SF1	HuMAP2_02268,HuMAP2_03724
P23246	SFPQ	HuMAP2_06616,HuMAP2_06621
O43556	SGCE	HuMAP2_01127,HuMAP2_02142
Q5TCZ1	SH3PXD2A	HuMAP2_02658,HuMAP2_05832
Q15464	SHB	HuMAP2_03785,HuMAP2_04106
Q99720	SIGMAR1	HuMAP2_02958,HuMAP2_05696
O43166	SIPA1L1	HuMAP2_02675,HuMAP2_03772
Q9P2F8	SIPA1L2	HuMAP2_02612,HuMAP2_03772
Q13291	SLAMF1	HuMAP2_00046,HuMAP2_00624
Q96SL1	SLC49A4	HuMAP2_04031,HuMAP2_04291
O14745	SLC9A3R1	HuMAP2_06180,HuMAP2_06548
Q9NZC9	SMARCAL1	HuMAP2_02431,HuMAP2_06925
P09661	SNRPA1	HuMAP2_06004,HuMAP2_06616
P62318	SNRPD3	HuMAP2_04884,HuMAP2_06616
P55769	SNU13	HuMAP2_06785,HuMAP2_06841
O94875	SORBS2	HuMAP2_04553,HuMAP2_05328
O43597	SPRY2	HuMAP2_03171,HuMAP2_04240
Q8NCJ5	SPRYD3	HuMAP2_03540,HuMAP2_04602
P43307	SSR1	HuMAP2_00382,HuMAP2_03276
Q96I99	SUCLG2	HuMAP2_02509,HuMAP2_03979
O00204	SULT2B1	HuMAP2_01769,HuMAP2_05061
Q8N3V7	SYNPO	HuMAP2_04615,HuMAP2_05394,HuMAP2_05638
P08247	SYP	HuMAP2_05645,HuMAP2_05923
Q15545	TAF7	HuMAP2_02538,HuMAP2_05057
Q9BXI6	TBC1D10A	HuMAP2_04541,HuMAP2_05707
Q9Y4P3	TBL2	HuMAP2_01734,HuMAP2_02727
P02786	TFRC	HuMAP2_00382,HuMAP2_05879
Q96RS0	TGS1	HuMAP2_00762,HuMAP2_06004
Q9H0V1	TMEM168	HuMAP2_03515,HuMAP2_04031
Q9BTX3	TMEM208	HuMAP2_04240,HuMAP2_05832,HuMAP2_06445
Q96A57	TMEM230	HuMAP2_02142,HuMAP2_05676
Q96K49	TMEM87B	HuMAP2_04083,HuMAP2_05923
Q9BVT8	TMUB1	HuMAP2_05879,HuMAP2_06386
Q96F44	TRIM11	HuMAP2_04854,HuMAP2_05214
P14373	TRIM27	HuMAP2_00095,HuMAP2_03772
Q96LD4	TRIM47	HuMAP2_02675,HuMAP2_06989
Q12815	TROAP	HuMAP2_02431,HuMAP2_03772
Q5R3I4	TTC38	HuMAP2_00700,HuMAP2_05397
Q9NUQ3	TXLNG	HuMAP2_02602,HuMAP2_03822
O60701	UGDH	HuMAP2_03122,HuMAP2_03814
P22695	UQCRC2	HuMAP2_03276,HuMAP2_03979
Q70CQ2	USP34	HuMAP2_05425,HuMAP2_05666
Q70EL1	USP54	HuMAP2_03772,HuMAP2_06786
Q9BRU9	UTP23	HuMAP2_00008,HuMAP2_06905
P18206	VCL	HuMAP2_02765,HuMAP2_04441
Q86XT2	VPS37D	HuMAP2_01409,HuMAP2_06436
Q9NZC7	WWOX	HuMAP2_01416,HuMAP2_03350
Q9H6R6	ZDHHC6	HuMAP2_02078,HuMAP2_05537
Q14202	ZMYM3	HuMAP2_04761,HuMAP2_06180
Q9NR11	ZNF302	HuMAP2_01902,HuMAP2_02605
O15014	ZNF609	HuMAP2_00095,HuMAP2_03332
Q7L945	ZNF627	HuMAP2_01902,HuMAP2_06499
Q9H7X3	ZNF696	HuMAP2_01902,HuMAP2_02931

### Sheet: Legend
	Table of promiscuous proteins which participate in multiple hu.MAP 2.0 complexes
	uniprot_acc	Uniprot identifier of promiscuous protein
	genename	Gene namem of promiscuous protein
	complexes	hu.MAP 2.0 identifiers of complexes
